# Read trimming has minimal effect on bacterial SNP calling accuracy

**DOI:** 10.1101/2020.08.04.236216

**Authors:** Stephen J. Bush

## Abstract

Read alignment is the central step of many analytic pipelines that perform SNP calling. To reduce error, it is common practice to pre-process raw sequencing reads to remove low-quality bases and residual adapter contamination, a procedure collectively known as ‘trimming’. Trimming is widely assumed to increase the accuracy of SNP calling although there are relatively few systematic evaluations of its effects and no clear consensus on its efficacy. As sequencing datasets increase both in number and size, it is worthwhile reappraising computational operations of ambiguous benefit, particularly when the scope of many analyses now routinely incorporate thousands of samples, increasing the time and cost required.

Using a curated set of 17 Gram-negative bacterial genomes, this study evaluated the impact of four read trimming utilities (Atropos, fastp, Trim Galore, and Trimmomatic), each used with a range of stringencies, on the accuracy and completeness of three bacterial SNP calling pipelines. We found that read trimming made only small, and statistically insignificant, increases in SNP calling accuracy even when using the highest-performing pre-processor, fastp.

To extend these findings, we re-analysed > 6500 publicly-archived sequencing datasets from *E. coli*, *M. tuberculosis* and *S. aureus*. Of the approximately 125 million SNPs called across all samples, the same bases were called in 98.8% of cases, irrespective of whether raw reads or trimmed reads were used. However, when using trimmed reads, the proportion of non-homozygous calls (a proxy of false positives) was significantly reduced by approximately 1%. This suggests that trimming rarely alters the set of variant bases called but can affect their level of support. We conclude that read quality- and adapter-trimming add relatively little value to a SNP calling pipeline and may only be necessary if small differences in the absolute number of SNP calls are critical. Read trimming remains routinely performed prior to SNP calling likely out of concern that to do otherwise would substantially increase the number of false positive calls. While historically this may have been the case, our data suggests this concern is now unfounded.

**Impact Statement:** Short-read sequencing data is routinely pre-processed before use, to trim off low-quality regions and remove contaminating sequences introduced during its preparation. This cleaning procedure – ‘read trimming’ – is widely assumed to increase the accuracy of any later analyses, although there are relatively few systematic evaluations of trimming strategies and no clear consensus on their efficacy. We used real sequencing data from 17 bacterial genomes to show that several commonly-used read trimming tools, used across a range of stringencies, had only a minimal, statistically insignificant, effect on later SNP calling. To extend these results, we re-analysed > 6500 publicly-archived sequencing datasets, calling SNPs both with and without any read trimming. We found that of the approximately 125 million SNPs within this dataset, 98.8% were identically called irrespective of whether raw reads or trimmed reads were used. Taken together, these results question the necessity of read trimming as a routine pre-processing operation.

**Data Summary:** All analyses conducted in this study use publicly-available third-party software. All data and parameters necessary to replicate these analyses are provided within the article or through supplementary data files. > 6500 SRA sample accessions, representing Illumina paired-end sequencing data from *E. coli*, *M. tuberculosis* and *S.aureus*, and used to evaluate the impact of fastq pre-processing, are listed in **Supplementary Tables 3**, **5 and 7**.
