## Supplementary Table 1 for "Read trimming has minimal effect on bacterial SNP calling accuracy"

### Sheet: Supplementary Table 1
Supplementary Table 1. Environmentally-sourced/reference Gram-negative isolates and associated representative genomes.
Isolate	Isolation source	BioSample ID	SRA run ID (Illumina reads)	SRA run ID (ONT reads)	SRA run ID (PacBio reads)	Species classification used for SNP calling (i.e. for selecting a representative genome to which reads are aligned)	URL of representative genome for this species	Strain name	Mash distance (a proxy for average nucleotide divergence) between reads and representative genome
RBHSTW-00053	Sewage effluent	SAMN10819811	SRR8482581	SRR8494937	SRR8494914	Citrobacter freundii	ftp://ftp.ncbi.nlm.nih.gov/genomes/all/GCF/000/648/515/GCF_000648515.1_ASM64851v1/GCF_000648515.1_ASM64851v1_genomic.fna.gz	CFNIH1	0.0816138
RBHSTW-00127	Sewage influent	SAMN10819801	SRR8482582	SRR8494941	SRR8494910	Citrobacter freundii	ftp://ftp.ncbi.nlm.nih.gov/genomes/all/GCF/000/648/515/GCF_000648515.1_ASM64851v1/GCF_000648515.1_ASM64851v1_genomic.fna.gz	CFNIH1	0.0843302
RBHSTW-00029	River water	SAMN10819817	SRR8482583	SRR8494938	SRR8494913	Citrobacter freundii	ftp://ftp.ncbi.nlm.nih.gov/genomes/all/GCF/000/648/515/GCF_000648515.1_ASM64851v1/GCF_000648515.1_ASM64851v1_genomic.fna.gz	CFNIH1	0.0974869
RBHSTW-00350	River water	SAMN10819810	SRR8482575	SRR8494924	SRR8494930	Citrobacter freundii	ftp://ftp.ncbi.nlm.nih.gov/genomes/all/GCF/000/648/515/GCF_000648515.1_ASM64851v1/GCF_000648515.1_ASM64851v1_genomic.fna.gz	CFNIH1	0.0799006
RBHSTW-00059	Sewage effluent	SAMN10819814	SRR8482574	SRR8494944	SRR8494907	Enterobacter cloacae	ftp://ftp.ncbi.nlm.nih.gov/genomes/all/GCF/000/025/565/GCF_000025565.1_ASM2556v1/GCF_000025565.1_ASM2556v1_genomic.fna.gz	ATCC 13047	0.117785
RBHSTW-00131	Sewage influent	SAMN10819809	SRR8482577	SRR8494935	SRR8494906	Enterobacter cloacae	ftp://ftp.ncbi.nlm.nih.gov/genomes/all/GCF/000/025/565/GCF_000025565.1_ASM2556v1/GCF_000025565.1_ASM2556v1_genomic.fna.gz	ATCC 13047	0.109331
RBHSTW-00340	Sewage effluent	SAMN10819812	SRR8482570	SRR8494921	SRR8494931	Enterobacter cloacae	ftp://ftp.ncbi.nlm.nih.gov/genomes/all/GCF/000/025/565/GCF_000025565.1_ASM2556v1/GCF_000025565.1_ASM2556v1_genomic.fna.gz	ATCC 13047	0.109331
RBHSTW-00309	Sewage influent	SAMN10819806	SRS4294124	SRS4294124	SRR8494932	Enterobacter cloacae	ftp://ftp.ncbi.nlm.nih.gov/genomes/all/GCF/001/729/765/GCF_001729765.1_ASM172976v1/GCF_001729765.1_ASM172976v1_genomic.fna.gz	DSM27110T_ERS788665	0.0887833
CFT073	Reference strain	SAMN10819847	SRR8482585	SRR8494940	SRR8494911	Escherichia coli	ftp://ftp.ncbi.nlm.nih.gov/genomes/all/GCF/000/005/845/GCF_000005845.2_ASM584v2/GCF_000005845.2_ASM584v2_genomic.fna.gz	K-12 substr. MG1655	0.0313762
RBHSTW-00122	Sewage influent	SAMN10819815	SRR8482571	SRR8494943	SRR8494908	Escherichia coli	ftp://ftp.ncbi.nlm.nih.gov/genomes/all/GCF/000/005/845/GCF_000005845.2_ASM584v2/GCF_000005845.2_ASM584v2_genomic.fna.gz	K-12 substr. MG1655	0.0145592
RBHSTW-00277	River water	SAMN10819813	SRR8482576	SRR8494919	SRR8494925	Escherichia coli	ftp://ftp.ncbi.nlm.nih.gov/genomes/all/GCF/000/005/845/GCF_000005845.2_ASM584v2/GCF_000005845.2_ASM584v2_genomic.fna.gz	K-12 substr. MG1655	0.0298988
RHB10-C07	Sheep faeces	SAMN10819816	SRR8482572	SRR8494923	SRR8494929	Escherichia coli	ftp://ftp.ncbi.nlm.nih.gov/genomes/all/GCF/000/005/845/GCF_000005845.2_ASM584v2/GCF_000005845.2_ASM584v2_genomic.fna.gz	K-12 substr. MG1655	0.0145076
RBHSTW-00167	River water	SAMN10819808	SRR8482584	SRR8494917	SRR8494927	Klebsiella oxytoca	ftp://ftp.ncbi.nlm.nih.gov/genomes/all/GCF/001/022/195/GCF_001022195.1_ASM102219v1/GCF_001022195.1_ASM102219v1_genomic.fna.gz	CAV1374	0.0233014
RBHSTW-00189	River water	SAMN10819804	SRR8482580	SRR8494920	SRR8494926	Klebsiella oxytoca	ftp://ftp.ncbi.nlm.nih.gov/genomes/all/GCF/001/022/195/GCF_001022195.1_ASM102219v1/GCF_001022195.1_ASM102219v1_genomic.fna.gz	CAV1374	0.0590885
MGH78578	Reference strain	SAMN10819819	SRR8482586	SRR8494939	SRR8494912	Klebsiella pneumoniae	ftp://ftp.ncbi.nlm.nih.gov/genomes/all/GCF/000/240/185/GCF_000240185.1_ASM24018v2/GCF_000240185.1_ASM24018v2_genomic.fna.gz	HS11286	0.0103986
RBHSTW-00128	Sewage influent	SAMN10819807	SRR8482569	SRR8494936	SRR8494905	Klebsiella pneumoniae	ftp://ftp.ncbi.nlm.nih.gov/genomes/all/GCF/000/240/185/GCF_000240185.1_ASM24018v2/GCF_000240185.1_ASM24018v2_genomic.fna.gz	HS11286	0.0106974
RHB14-C01	Pig faeces	SAMN10819805	SRR8482567	SRR8494915	SRR8494933	Klebsiella pneumoniae	ftp://ftp.ncbi.nlm.nih.gov/genomes/all/GCF/000/240/185/GCF_000240185.1_ASM24018v2/GCF_000240185.1_ASM24018v2_genomic.fna.gz	HS11286	0.0115313
